# CITEgeist: Accurate deconvolution of spatial transcriptomics with same-slide proteomics reveals midkine as a secreted microenvironment modulator in ESR1 mutant breast cancer

**DOI:** 10.1101/2025.02.15.638331

**Authors:** Alexander Chih-Chieh Chang, Brent T. Schlegel, Neil Carleton, Priscilla F. McAuliffe, Hunter Waltermire, Steffi Oesterreich, Russell Schwartz, Adrian V. Lee

## Abstract

**Background:** Dysplastic tissue architecture in estrogen receptor-positive (ER+) breast cancer across therapy-naïve and therapy-exposed cancer tissues presents unique challenges in the analysis of spatial transcriptomics. Many tools for deconvolution are developed on well-structured tissue architectures such as the 10x Genomics mouse hippocampus dataset. Spatial transcriptomics analysis could offer valuable insights into treatment response, but faces limitations in cellular resolution.

**Methods:** To address this problem, we developed CITEgeist, a computational tool for spatial transcriptomic deconvolution using integrated proteomics data from the same slide. Visium Antibody Capture technology was applied alongside our novel algorithm to analyze the tumor microenvironment. We demonstrate the reliability of our method using pre- and post-treatment samples from six breast cancer cases.

**Results:** Our approach revealed previously undetectable cellular interactions within the tumor microenvironment. By taking an interoperable approach to software development and grounding our algorithm in interpretable variables, we demonstrate how CITEgeist deconvolution is not only accurate but robust enough to be directly used as input in external analytical tools developed by other research teams. We then applied this approach to a set of specimens from a prospective trial our group ran and further validated the findings in a series of in vitro experiments as a demonstrated use case of the utility, necessity, and flexibility of CITEgeist; and the potential of our method to rapidly translate novel clinical samples to new biological insights.

**Conclusions:** CITEgeist addresses a critical technical gap in spatial multi-omics analysis through an integrated, multi-disciplinary approach. This work demonstrates the value of combining clinical, translational, and computational expertise to identify novel mechanisms of treatment resistance, potentially transforming therapeutic strategies for resistant disease.
