## Supplement 3 - Raw Data for Wet lab experiments for "CITEgeist: Accurate deconvolution of spatial transcriptomics with same-slide proteomics reveals midkine as a secreted microenvironment modulator in ESR1 mutant breast cancer": HW119 ELISA RUN 1.csv

ID	SequenceID	WellPosition	ScanPosition	Tag	Blank	Blank(RQ)	Timestamp(ms)	Reference	Reference(RQ)	RLU	RLU(RQ)	OpticalDensity
8a9a4c2e-de6b-4470-b9e5-20c218cda885	0	A:1			0.03636	ValidSlope	3446383734	8810	ValidSlope	145.9	ValidSlope	1.78102706891911
8a9a4c2e-de6b-4470-b9e5-20c218cda885	0	A:2			0.03636	ValidSlope	3446384187	8810	ValidSlope	78	ValidSlope	2.05308200857258
8a9a4c2e-de6b-4470-b9e5-20c218cda885	0	A:3			0.03636	ValidSlope	3446384636	8810	ValidSlope	4735	ValidSlope	0.269657467634195
8a9a4c2e-de6b-4470-b9e5-20c218cda885	0	A:4			0.03636	ValidSlope	3446385088	8810	ValidSlope	4162	ValidSlope	0.325675834237016
8a9a4c2e-de6b-4470-b9e5-20c218cda885	0	A:5			0.03636	ValidSlope	3446385536	8810	ValidSlope	4443	ValidSlope	0.297301356911235
8a9a4c2e-de6b-4470-b9e5-20c218cda885	0	A:6			0.03636	ValidSlope	3446385986	8810	ValidSlope	1753	ValidSlope	0.701201207975226
8a9a4c2e-de6b-4470-b9e5-20c218cda885	0	A:7			0.03636	ValidSlope	3446386440	8810	ValidSlope	1237	ValidSlope	0.852617182097104
8a9a4c2e-de6b-4470-b9e5-20c218cda885	0	A:8			0.03636	ValidSlope	3446386888	8810	ValidSlope	1254	ValidSlope	0.846689172169196
8a9a4c2e-de6b-4470-b9e5-20c218cda885	0	A:9			0.03636	ValidSlope	3446387338	8810	ValidSlope	699.6	ValidSlope	1.10014688719342
8a9a4c2e-de6b-4470-b9e5-20c218cda885	0	A:10			0.03636	ValidSlope	3446387788	8810	ValidSlope	651.2	ValidSlope	1.13128397381297
8a9a4c2e-de6b-4470-b9e5-20c218cda885	0	A:11			0.03636	ValidSlope	3446388235	8810	ValidSlope	641.6	ValidSlope	1.13773437326631
8a9a4c2e-de6b-4470-b9e5-20c218cda885	0	A:12			0.03636	ValidSlope	3446388677	8810	ValidSlope	6384	ValidSlope	0.139883711203013
8a9a4c2e-de6b-4470-b9e5-20c218cda885	0	B:1			0.03636	ValidSlope	3446390069	8810	ValidSlope	501.3	ValidSlope	1.24490791254343
8a9a4c2e-de6b-4470-b9e5-20c218cda885	0	B:2			0.03636	ValidSlope	3446390519	8810	ValidSlope	236.1	ValidSlope	1.57194501654504
8a9a4c2e-de6b-4470-b9e5-20c218cda885	0	B:3			0.03636	ValidSlope	3446390965	8810	ValidSlope	5634	ValidSlope	0.194160076173667
8a9a4c2e-de6b-4470-b9e5-20c218cda885	0	B:4			0.03636	ValidSlope	3446391409	8810	ValidSlope	5953	ValidSlope	0.170240886078952
8a9a4c2e-de6b-4470-b9e5-20c218cda885	0	B:5			0.03636	ValidSlope	3446391857	8810	ValidSlope	5709	ValidSlope	0.188416838995758
8a9a4c2e-de6b-4470-b9e5-20c218cda885	0	B:6			0.03636	ValidSlope	3446392304	8810	ValidSlope	4801	ValidSlope	0.26364569915808
8a9a4c2e-de6b-4470-b9e5-20c218cda885	0	B:7			0.03636	ValidSlope	3446392752	8810	ValidSlope	4983	ValidSlope	0.247486397823773
8a9a4c2e-de6b-4470-b9e5-20c218cda885	0	B:8			0.03636	ValidSlope	3446393202	8810	ValidSlope	5017	ValidSlope	0.244533162490986
8a9a4c2e-de6b-4470-b9e5-20c218cda885	0	B:9			0.03636	ValidSlope	3446393656	8810	ValidSlope	4571	ValidSlope	0.284966349337331
8a9a4c2e-de6b-4470-b9e5-20c218cda885	0	B:10			0.03636	ValidSlope	3446394106	8810	ValidSlope	4127	ValidSlope	0.329343473412056
8a9a4c2e-de6b-4470-b9e5-20c218cda885	0	B:11			0.03636	ValidSlope	3446394560	8810	ValidSlope	4251	ValidSlope	0.316486725711074
8a9a4c2e-de6b-4470-b9e5-20c218cda885	0	B:12			0.03636	ValidSlope	3446395008	8810	ValidSlope	5974	ValidSlope	0.168711541038021
8a9a4c2e-de6b-4470-b9e5-20c218cda885	0	C:1			0.03636	ValidSlope	3446396409	8810	ValidSlope	1864	ValidSlope	0.674536679622266
8a9a4c2e-de6b-4470-b9e5-20c218cda885	0	C:2			0.03636	ValidSlope	3446396852	8810	ValidSlope	927.4	ValidSlope	0.97772405190931
8a9a4c2e-de6b-4470-b9e5-20c218cda885	0	C:3			0.03636	ValidSlope	3446397298	8810	ValidSlope	6325	ValidSlope	0.143916082771107
8a9a4c2e-de6b-4470-b9e5-20c218cda885	0	C:4			0.03636	ValidSlope	3446397751	8810	ValidSlope	6193	ValidSlope	0.153075585823039
8a9a4c2e-de6b-4470-b9e5-20c218cda885	0	C:5			0.03636	ValidSlope	3446398197	8810	ValidSlope	6217	ValidSlope	0.15139578862117
8a9a4c2e-de6b-4470-b9e5-20c218cda885	0	C:6			0.03636	ValidSlope	3446398647	8810	ValidSlope	6395	ValidSlope	0.139136036476304
8a9a4c2e-de6b-4470-b9e5-20c218cda885	0	C:7			0.03636	ValidSlope	3446399097	8810	ValidSlope	6212	ValidSlope	0.151745210977217
8a9a4c2e-de6b-4470-b9e5-20c218cda885	0	C:8			0.03636	ValidSlope	3446399544	8810	ValidSlope	6371	ValidSlope	0.14076898951088
8a9a4c2e-de6b-4470-b9e5-20c218cda885	0	C:9			0.03636	ValidSlope	3446399988	8810	ValidSlope	6141	ValidSlope	0.1567375900415
8a9a4c2e-de6b-4470-b9e5-20c218cda885	0	C:10			0.03636	ValidSlope	3446400441	8810	ValidSlope	6046	ValidSlope	0.163508584986128
8a9a4c2e-de6b-4470-b9e5-20c218cda885	0	C:11			0.03636	ValidSlope	3446400887	8810	ValidSlope	5878	ValidSlope	0.175747220740057
8a9a4c2e-de6b-4470-b9e5-20c218cda885	0	C:12			0.03636	ValidSlope	3446401340	8810	ValidSlope	6110	ValidSlope	0.158935490227557
8a9a4c2e-de6b-4470-b9e5-20c218cda885	0	D:1			0.03636	ValidSlope	3446402735	8810	ValidSlope	4127	ValidSlope	0.329343473412056
8a9a4c2e-de6b-4470-b9e5-20c218cda885	0	D:2			0.03636	ValidSlope	3446403190	8810	ValidSlope	2711	ValidSlope	0.511850423246379
8a9a4c2e-de6b-4470-b9e5-20c218cda885	0	D:3			0.03636	ValidSlope	3446403640	8810	ValidSlope	6417	ValidSlope	0.137644537534128
8a9a4c2e-de6b-4470-b9e5-20c218cda885	0	D:4			0.03636	ValidSlope	3446404093	8810	ValidSlope	6232	ValidSlope	0.150349205211265
8a9a4c2e-de6b-4470-b9e5-20c218cda885	0	D:5			0.03636	ValidSlope	3446404546	8810	ValidSlope	6385	ValidSlope	0.139815687558854
8a9a4c2e-de6b-4470-b9e5-20c218cda885	0	D:6			0.03636	ValidSlope	3446404995	8810	ValidSlope	6641	ValidSlope	0.122743013583605
8a9a4c2e-de6b-4470-b9e5-20c218cda885	0	D:7			0.03636	ValidSlope	3446405433	8810	ValidSlope	6445	ValidSlope	0.13575364444501
8a9a4c2e-de6b-4470-b9e5-20c218cda885	0	D:8			0.03636	ValidSlope	3446405884	8810	ValidSlope	6434	ValidSlope	0.136495513757374
8a9a4c2e-de6b-4470-b9e5-20c218cda885	0	D:9			0.03636	ValidSlope	3446406340	8810	ValidSlope	6568	ValidSlope	0.127543376139218
8a9a4c2e-de6b-4470-b9e5-20c218cda885	0	D:10			0.03636	ValidSlope	3446406791	8810	ValidSlope	6169	ValidSlope	0.154761905508504
8a9a4c2e-de6b-4470-b9e5-20c218cda885	0	D:11			0.03636	ValidSlope	3446407234	8810	ValidSlope	6351	ValidSlope	0.142134489659171
8a9a4c2e-de6b-4470-b9e5-20c218cda885	0	D:12			0.03636	ValidSlope	3446407682	8810	ValidSlope	6140	ValidSlope	0.156808316701297
8a9a4c2e-de6b-4470-b9e5-20c218cda885	0	E:1			0.03636	ValidSlope	3446409152	8810	ValidSlope	5066	ValidSlope	0.24031204762046
8a9a4c2e-de6b-4470-b9e5-20c218cda885	0	E:2			0.03636	ValidSlope	3446409602	8810	ValidSlope	4162	ValidSlope	0.325675834237016
8a9a4c2e-de6b-4470-b9e5-20c218cda885	0	E:3			0.03636	ValidSlope	3446410048	8810	ValidSlope	2194	ValidSlope	0.6037446901727
8a9a4c2e-de6b-4470-b9e5-20c218cda885	0	E:4			0.03636	ValidSlope	3446410502	8810	ValidSlope	2058	ValidSlope	0.631536418618588
8a9a4c2e-de6b-4470-b9e5-20c218cda885	0	E:5			0.03636	ValidSlope	3446410950	8810	ValidSlope	2038	ValidSlope	0.635777684674832
8a9a4c2e-de6b-4470-b9e5-20c218cda885	0	E:6			0.03636	ValidSlope	3446411398	8810	ValidSlope	3112	ValidSlope	0.451939601943188
8a9a4c2e-de6b-4470-b9e5-20c218cda885	0	E:7			0.03636	ValidSlope	3446411852	8810	ValidSlope	3367	ValidSlope	0.417735689572609
8a9a4c2e-de6b-4470-b9e5-20c218cda885	0	E:8			0.03636	ValidSlope	3446412302	8810	ValidSlope	3759	ValidSlope	0.36990599116311
8a9a4c2e-de6b-4470-b9e5-20c218cda885	0	E:9			0.03636	ValidSlope	3446412754	8810	ValidSlope	4093	ValidSlope	0.332936229428655
8a9a4c2e-de6b-4470-b9e5-20c218cda885	0	E:10			0.03636	ValidSlope	3446413206	8810	ValidSlope	3853	ValidSlope	0.359179205376904
8a9a4c2e-de6b-4470-b9e5-20c218cda885	0	E:11			0.03636	ValidSlope	3446413650	8810	ValidSlope	3947	ValidSlope	0.348710990388965
8a9a4c2e-de6b-4470-b9e5-20c218cda885	0	E:12			0.03636	ValidSlope	3446414090	8810	ValidSlope	6205	ValidSlope	0.152234875066701
8a9a4c2e-de6b-4470-b9e5-20c218cda885	0	F:1			0.03636	ValidSlope	3446415498	8810	ValidSlope	6747	ValidSlope	0.115865746310135
8a9a4c2e-de6b-4470-b9e5-20c218cda885	0	F:2			0.03636	ValidSlope	3446415949	8810	ValidSlope	4721	ValidSlope	0.270943460431989
8a9a4c2e-de6b-4470-b9e5-20c218cda885	0	F:3			0.03636	ValidSlope	3446416400	8810	ValidSlope	5538	ValidSlope	0.201624016000012
8a9a4c2e-de6b-4470-b9e5-20c218cda885	0	F:4			0.03636	ValidSlope	3446416854	8810	ValidSlope	5294	ValidSlope	0.221193161865018
8a9a4c2e-de6b-4470-b9e5-20c218cda885	0	F:5			0.03636	ValidSlope	3446417297	8810	ValidSlope	5439	ValidSlope	0.20945796049522
8a9a4c2e-de6b-4470-b9e5-20c218cda885	0	F:6			0.03636	ValidSlope	3446417746	8810	ValidSlope	5784	ValidSlope	0.18274856184989
8a9a4c2e-de6b-4470-b9e5-20c218cda885	0	F:7			0.03636	ValidSlope	3446418192	8810	ValidSlope	6006	ValidSlope	0.16639141735968
8a9a4c2e-de6b-4470-b9e5-20c218cda885	0	F:8			0.03636	ValidSlope	3446418645	8810	ValidSlope	6042	ValidSlope	0.163796008619772
8a9a4c2e-de6b-4470-b9e5-20c218cda885	0	F:9			0.03636	ValidSlope	3446419091	8810	ValidSlope	5909	ValidSlope	0.173462798403156
8a9a4c2e-de6b-4470-b9e5-20c218cda885	0	F:10			0.03636	ValidSlope	3446419541	8810	ValidSlope	5692	ValidSlope	0.189711998851238
8a9a4c2e-de6b-4470-b9e5-20c218cda885	0	F:11			0.03636	ValidSlope	3446419994	8810	ValidSlope	5782	ValidSlope	0.182898759746079
8a9a4c2e-de6b-4470-b9e5-20c218cda885	0	F:12			0.03636	ValidSlope	3446420443	8810	ValidSlope	6422	ValidSlope	0.13730627367891
8a9a4c2e-de6b-4470-b9e5-20c218cda885	0	G:1			0.03636	ValidSlope	3446421844	8810	ValidSlope	5890	ValidSlope	0.174861502216275
8a9a4c2e-de6b-4470-b9e5-20c218cda885	0	G:2			0.03636	ValidSlope	3446422298	8810	ValidSlope	5224	ValidSlope	0.226973970532223
8a9a4c2e-de6b-4470-b9e5-20c218cda885	0	G:3			0.03636	ValidSlope	3446422752	8810	ValidSlope	6250	ValidSlope	0.14909662523417
8a9a4c2e-de6b-4470-b9e5-20c218cda885	0	G:4			0.03636	ValidSlope	3446423201	8810	ValidSlope	6333	ValidSlope	0.143367121437869
8a9a4c2e-de6b-4470-b9e5-20c218cda885	0	G:5			0.03636	ValidSlope	3446423646	8810	ValidSlope	6284	ValidSlope	0.146740452540155
8a9a4c2e-de6b-4470-b9e5-20c218cda885	0	G:6			0.03636	ValidSlope	3446424098	8810	ValidSlope	6351	ValidSlope	0.142134489659171
8a9a4c2e-de6b-4470-b9e5-20c218cda885	0	G:7			0.03636	ValidSlope	3446424546	8810	ValidSlope	6416	ValidSlope	0.137712221932754
8a9a4c2e-de6b-4470-b9e5-20c218cda885	0	G:8			0.03636	ValidSlope	3446424997	8810	ValidSlope	6454	ValidSlope	0.135147601649889
8a9a4c2e-de6b-4470-b9e5-20c218cda885	0	G:9			0.03636	ValidSlope	3446425448	8810	ValidSlope	6447	ValidSlope	0.135618895163245
8a9a4c2e-de6b-4470-b9e5-20c218cda885	0	G:10			0.03636	ValidSlope	3446425887	8810	ValidSlope	6253	ValidSlope	0.148888212685407
8a9a4c2e-de6b-4470-b9e5-20c218cda885	0	G:11			0.03636	ValidSlope	3446426340	8810	ValidSlope	6515	ValidSlope	0.13106211976065
8a9a4c2e-de6b-4470-b9e5-20c218cda885	0	G:12			0.03636	ValidSlope	3446426783	8810	ValidSlope	6513	ValidSlope	0.131195462379466
8a9a4c2e-de6b-4470-b9e5-20c218cda885	0	H:1			0.03636	ValidSlope	3446428184	8810	ValidSlope	6241	ValidSlope	0.149722463640865
8a9a4c2e-de6b-4470-b9e5-20c218cda885	0	H:2			0.03636	ValidSlope	3446428624	8810	ValidSlope	5298	ValidSlope	0.2208651426171
8a9a4c2e-de6b-4470-b9e5-20c218cda885	0	H:3			0.03636	ValidSlope	3446429077	8810	ValidSlope	6528	ValidSlope	0.130196389236648
8a9a4c2e-de6b-4470-b9e5-20c218cda885	0	H:4			0.03636	ValidSlope	3446429524	8810	ValidSlope	6641	ValidSlope	0.122743013583605
8a9a4c2e-de6b-4470-b9e5-20c218cda885	0	H:5			0.03636	ValidSlope	3446429968	8810	ValidSlope	6561	ValidSlope	0.128006485058409
8a9a4c2e-de6b-4470-b9e5-20c218cda885	0	H:6			0.03636	ValidSlope	3446430412	8810	ValidSlope	6475	ValidSlope	0.133736782029226
8a9a4c2e-de6b-4470-b9e5-20c218cda885	0	H:7			0.03636	ValidSlope	3446430856	8810	ValidSlope	6603	ValidSlope	0.125235210233638
8a9a4c2e-de6b-4470-b9e5-20c218cda885	0	H:8			0.03636	ValidSlope	3446431305	8810	ValidSlope	6792	ValidSlope	0.112978763723002
8a9a4c2e-de6b-4470-b9e5-20c218cda885	0	H:9			0.03636	ValidSlope	3446431754	8810	ValidSlope	6615	ValidSlope	0.124446654644818
8a9a4c2e-de6b-4470-b9e5-20c218cda885	0	H:10			0.03636	ValidSlope	3446432203	8810	ValidSlope	6527	ValidSlope	0.130262922657085
8a9a4c2e-de6b-4470-b9e5-20c218cda885	0	H:11			0.03636	ValidSlope	3446432653	8810	ValidSlope	6682	ValidSlope	0.120070007930364
8a9a4c2e-de6b-4470-b9e5-20c218cda885	0	H:12			0.03636	ValidSlope	3446433101	8810	ValidSlope	6630	ValidSlope	0.12346296936276
