## Supplement 3 - Raw Data for Wet lab experiments for "CITEgeist: Accurate deconvolution of spatial transcriptomics with same-slide proteomics reveals midkine as a secreted microenvironment modulator in ESR1 mutant breast cancer": HW119 ELISA RUN 2.csv

ID	SequenceID	WellPosition	ScanPosition	Tag	Blank	Blank(RQ)	Timestamp(ms)	Reference	Reference(RQ)	RLU	RLU(RQ)	OpticalDensity
8a9a4c2e-de6b-4470-b9e5-20c218cda885	0	A:1			-0.01437	ValidSlope	359370702	8963	ValidSlope	23.55	ValidSlope	2.58019825944167
8a9a4c2e-de6b-4470-b9e5-20c218cda885	0	A:2			-0.01437	ValidSlope	359371149	8963	ValidSlope	20.72	ValidSlope	2.63576324855611
8a9a4c2e-de6b-4470-b9e5-20c218cda885	0	A:3			-0.01437	ValidSlope	359371600	8963	ValidSlope	3774	ValidSlope	0.375650543249541
8a9a4c2e-de6b-4470-b9e5-20c218cda885	0	A:4			-0.01437	ValidSlope	359372052	8963	ValidSlope	3237	ValidSlope	0.442309465348612
8a9a4c2e-de6b-4470-b9e5-20c218cda885	0	A:5			-0.01437	ValidSlope	359372497	8963	ValidSlope	3182	ValidSlope	0.449751956116482
8a9a4c2e-de6b-4470-b9e5-20c218cda885	0	A:6			-0.01437	ValidSlope	359372939	8963	ValidSlope	5636	ValidSlope	0.201482000960374
8a9a4c2e-de6b-4470-b9e5-20c218cda885	0	A:7			-0.01437	ValidSlope	359373386	8963	ValidSlope	5482	ValidSlope	0.213513923087748
8a9a4c2e-de6b-4470-b9e5-20c218cda885	0	A:8			-0.01437	ValidSlope	359373837	8963	ValidSlope	5665	ValidSlope	0.199253076866763
8a9a4c2e-de6b-4470-b9e5-20c218cda885	0	A:9			-0.01437	ValidSlope	359374284	8963	ValidSlope	5180	ValidSlope	0.238123128175041
8a9a4c2e-de6b-4470-b9e5-20c218cda885	0	A:10			-0.01437	ValidSlope	359374732	8963	ValidSlope	5344	ValidSlope	0.224586475426026
8a9a4c2e-de6b-4470-b9e5-20c218cda885	0	A:11			-0.01437	ValidSlope	359375183	8963	ValidSlope	5077	ValidSlope	0.246845700073476
8a9a4c2e-de6b-4470-b9e5-20c218cda885	0	A:12			-0.01437	ValidSlope	359375632	8963	ValidSlope	8132	ValidSlope	0.0422559553044601
8a9a4c2e-de6b-4470-b9e5-20c218cda885	0	B:1			-0.01437	ValidSlope	359377023	8963	ValidSlope	113.8	ValidSlope	1.89625699393846
8a9a4c2e-de6b-4470-b9e5-20c218cda885	0	B:2			-0.01437	ValidSlope	359377467	8963	ValidSlope	64.64	ValidSlope	2.14185620846122
8a9a4c2e-de6b-4470-b9e5-20c218cda885	0	B:3			-0.01437	ValidSlope	359377920	8963	ValidSlope	2257	ValidSlope	0.598919768547964
8a9a4c2e-de6b-4470-b9e5-20c218cda885	0	B:4			-0.01437	ValidSlope	359378369	8963	ValidSlope	2138	ValidSlope	0.622443472850373
8a9a4c2e-de6b-4470-b9e5-20c218cda885	0	B:5			-0.01437	ValidSlope	359378815	8963	ValidSlope	2146	ValidSlope	0.620821466974749
8a9a4c2e-de6b-4470-b9e5-20c218cda885	0	B:6			-0.01437	ValidSlope	359379256	8963	ValidSlope	3218	ValidSlope	0.444866113604983
8a9a4c2e-de6b-4470-b9e5-20c218cda885	0	B:7			-0.01437	ValidSlope	359379697	8963	ValidSlope	3016	ValidSlope	0.47302068628105
8a9a4c2e-de6b-4470-b9e5-20c218cda885	0	B:8			-0.01437	ValidSlope	359380147	8963	ValidSlope	3467	ValidSlope	0.412498450994778
8a9a4c2e-de6b-4470-b9e5-20c218cda885	0	B:9			-0.01437	ValidSlope	359380594	8963	ValidSlope	3422	ValidSlope	0.418172263775021
8a9a4c2e-de6b-4470-b9e5-20c218cda885	0	B:10			-0.01437	ValidSlope	359381039	8963	ValidSlope	3296	ValidSlope	0.434464996237403
8a9a4c2e-de6b-4470-b9e5-20c218cda885	0	B:11			-0.01437	ValidSlope	359381484	8963	ValidSlope	3073	ValidSlope	0.464889501603735
8a9a4c2e-de6b-4470-b9e5-20c218cda885	0	B:12			-0.01437	ValidSlope	359381931	8963	ValidSlope	8205	ValidSlope	0.03837474670925
8a9a4c2e-de6b-4470-b9e5-20c218cda885	0	C:1			-0.01437	ValidSlope	359383327	8963	ValidSlope	1719	ValidSlope	0.717174585546981
8a9a4c2e-de6b-4470-b9e5-20c218cda885	0	C:2			-0.01437	ValidSlope	359383767	8963	ValidSlope	797.8	ValidSlope	1.05055223827856
8a9a4c2e-de6b-4470-b9e5-20c218cda885	0	C:3			-0.01437	ValidSlope	359384209	8963	ValidSlope	459.5	ValidSlope	1.29015499545401
8a9a4c2e-de6b-4470-b9e5-20c218cda885	0	C:4			-0.01437	ValidSlope	359384656	8963	ValidSlope	603.7	ValidSlope	1.17162257937378
8a9a4c2e-de6b-4470-b9e5-20c218cda885	0	C:5			-0.01437	ValidSlope	359385100	8963	ValidSlope	596.8	ValidSlope	1.17661482124562
8a9a4c2e-de6b-4470-b9e5-20c218cda885	0	C:6			-0.01437	ValidSlope	359385542	8963	ValidSlope	586	ValidSlope	1.18454582697167
8a9a4c2e-de6b-4470-b9e5-20c218cda885	0	C:7			-0.01437	ValidSlope	359385983	8963	ValidSlope	544.2	ValidSlope	1.21668408755196
8a9a4c2e-de6b-4470-b9e5-20c218cda885	0	C:8			-0.01437	ValidSlope	359386427	8963	ValidSlope	636.6	ValidSlope	1.14857765518559
8a9a4c2e-de6b-4470-b9e5-20c218cda885	0	C:9			-0.01437	ValidSlope	359386874	8963	ValidSlope	601.9	ValidSlope	1.17291938098829
8a9a4c2e-de6b-4470-b9e5-20c218cda885	0	C:10			-0.01437	ValidSlope	359387322	8963	ValidSlope	517.6	ValidSlope	1.2384477680056
8a9a4c2e-de6b-4470-b9e5-20c218cda885	0	C:11			-0.01437	ValidSlope	359387777	8963	ValidSlope	479.3	ValidSlope	1.27183364323236
8a9a4c2e-de6b-4470-b9e5-20c218cda885	0	C:12			-0.01437	ValidSlope	359388223	8963	ValidSlope	8187	ValidSlope	0.0393285400365214
8a9a4c2e-de6b-4470-b9e5-20c218cda885	0	D:1			-0.01437	ValidSlope	359389621	8963	ValidSlope	2802	ValidSlope	0.504983734494047
8a9a4c2e-de6b-4470-b9e5-20c218cda885	0	D:2			-0.01437	ValidSlope	359390067	8963	ValidSlope	3796	ValidSlope	0.373126244906916
8a9a4c2e-de6b-4470-b9e5-20c218cda885	0	D:3			-0.01437	ValidSlope	359390518	8963	ValidSlope	520.9	ValidSlope	1.23568775461614
8a9a4c2e-de6b-4470-b9e5-20c218cda885	0	D:4			-0.01437	ValidSlope	359390963	8963	ValidSlope	534.9	ValidSlope	1.22416982772081
8a9a4c2e-de6b-4470-b9e5-20c218cda885	0	D:5			-0.01437	ValidSlope	359391411	8963	ValidSlope	431.1	ValidSlope	1.31786159361316
8a9a4c2e-de6b-4470-b9e5-20c218cda885	0	D:6			-0.01437	ValidSlope	359391862	8963	ValidSlope	630.9	ValidSlope	1.15248367349616
8a9a4c2e-de6b-4470-b9e5-20c218cda885	0	D:7			-0.01437	ValidSlope	359392309	8963	ValidSlope	629.6	ValidSlope	1.15337946112674
8a9a4c2e-de6b-4470-b9e5-20c218cda885	0	D:8			-0.01437	ValidSlope	359392747	8963	ValidSlope	507.3	ValidSlope	1.24717692855133
8a9a4c2e-de6b-4470-b9e5-20c218cda885	0	D:9			-0.01437	ValidSlope	359393191	8963	ValidSlope	509.7	ValidSlope	1.24512721520429
8a9a4c2e-de6b-4470-b9e5-20c218cda885	0	D:10			-0.01437	ValidSlope	359393636	8963	ValidSlope	365.2	ValidSlope	1.38990623543188
8a9a4c2e-de6b-4470-b9e5-20c218cda885	0	D:11			-0.01437	ValidSlope	359394082	8963	ValidSlope	286.7	ValidSlope	1.49500463256527
8a9a4c2e-de6b-4470-b9e5-20c218cda885	0	D:12			-0.01437	ValidSlope	359394527	8963	ValidSlope	8212	ValidSlope	0.0380043920481597
8a9a4c2e-de6b-4470-b9e5-20c218cda885	0	E:1			-0.01437	ValidSlope	359395999	8963	ValidSlope	6443	ValidSlope	0.143364992744321
8a9a4c2e-de6b-4470-b9e5-20c218cda885	0	E:2			-0.01437	ValidSlope	359396445	8963	ValidSlope	5672	ValidSlope	0.19871677025074
8a9a4c2e-de6b-4470-b9e5-20c218cda885	0	E:3			-0.01437	ValidSlope	359396893	8963	ValidSlope	197.1	ValidSlope	1.65773580640869
8a9a4c2e-de6b-4470-b9e5-20c218cda885	0	E:4			-0.01437	ValidSlope	359397347	8963	ValidSlope	265	ValidSlope	1.52918466917735
8a9a4c2e-de6b-4470-b9e5-20c218cda885	0	E:5			-0.01437	ValidSlope	359397793	8963	ValidSlope	262.1	ValidSlope	1.5339632616107
8a9a4c2e-de6b-4470-b9e5-20c218cda885	0	E:6			-0.01437	ValidSlope	359398240	8963	ValidSlope	1256	ValidSlope	0.853459484536626
8a9a4c2e-de6b-4470-b9e5-20c218cda885	0	E:7			-0.01437	ValidSlope	359398687	8963	ValidSlope	1390	ValidSlope	0.809434802685026
8a9a4c2e-de6b-4470-b9e5-20c218cda885	0	E:8			-0.01437	ValidSlope	359399136	8963	ValidSlope	1567	ValidSlope	0.757381113608717
8a9a4c2e-de6b-4470-b9e5-20c218cda885	0	E:9			-0.01437	ValidSlope	359399586	8963	ValidSlope	1009	ValidSlope	0.948556741370244
8a9a4c2e-de6b-4470-b9e5-20c218cda885	0	E:10			-0.01437	ValidSlope	359400037	8963	ValidSlope	1002	ValidSlope	0.951580142866946
8a9a4c2e-de6b-4470-b9e5-20c218cda885	0	E:11			-0.01437	ValidSlope	359400475	8963	ValidSlope	934.1	ValidSlope	0.98205403958437
8a9a4c2e-de6b-4470-b9e5-20c218cda885	0	E:12			-0.01437	ValidSlope	359400922	8963	ValidSlope	8335	ValidSlope	0.0315477397974733
8a9a4c2e-de6b-4470-b9e5-20c218cda885	0	F:1			-0.01437	ValidSlope	359402326	8963	ValidSlope	7110	ValidSlope	0.100583614228333
8a9a4c2e-de6b-4470-b9e5-20c218cda885	0	F:2			-0.01437	ValidSlope	359402780	8963	ValidSlope	6903	ValidSlope	0.113415315248753
8a9a4c2e-de6b-4470-b9e5-20c218cda885	0	F:3			-0.01437	ValidSlope	359403225	8963	ValidSlope	93.71	ValidSlope	1.98060156286211
8a9a4c2e-de6b-4470-b9e5-20c218cda885	0	F:4			-0.01437	ValidSlope	359403671	8963	ValidSlope	134.7	ValidSlope	1.82304016826363
8a9a4c2e-de6b-4470-b9e5-20c218cda885	0	F:5			-0.01437	ValidSlope	359404115	8963	ValidSlope	110.9	ValidSlope	1.90746627597856
8a9a4c2e-de6b-4470-b9e5-20c218cda885	0	F:6			-0.01437	ValidSlope	359404564	8963	ValidSlope	532.9	ValidSlope	1.22579666158833
8a9a4c2e-de6b-4470-b9e5-20c218cda885	0	F:7			-0.01437	ValidSlope	359405017	8963	ValidSlope	509.3	ValidSlope	1.24546816300069
8a9a4c2e-de6b-4470-b9e5-20c218cda885	0	F:8			-0.01437	ValidSlope	359405461	8963	ValidSlope	514.8	ValidSlope	1.24080343185649
8a9a4c2e-de6b-4470-b9e5-20c218cda885	0	F:9			-0.01437	ValidSlope	359405906	8963	ValidSlope	719.9	ValidSlope	1.09517325023292
8a9a4c2e-de6b-4470-b9e5-20c218cda885	0	F:10			-0.01437	ValidSlope	359406358	8963	ValidSlope	636.5	ValidSlope	1.14864587994074
8a9a4c2e-de6b-4470-b9e5-20c218cda885	0	F:11			-0.01437	ValidSlope	359406809	8963	ValidSlope	670.8	ValidSlope	1.12585173533847
8a9a4c2e-de6b-4470-b9e5-20c218cda885	0	F:12			-0.01437	ValidSlope	359407260	8963	ValidSlope	8213	ValidSlope	0.0379515100119314
8a9a4c2e-de6b-4470-b9e5-20c218cda885	0	G:1			-0.01437	ValidSlope	359408661	8963	ValidSlope	7822	ValidSlope	0.05913548323942
8a9a4c2e-de6b-4470-b9e5-20c218cda885	0	G:2			-0.01437	ValidSlope	359409112	8963	ValidSlope	7575	ValidSlope	0.073070631665414
8a9a4c2e-de6b-4470-b9e5-20c218cda885	0	G:3			-0.01437	ValidSlope	359409562	8963	ValidSlope	1635	ValidSlope	0.738932518718759
8a9a4c2e-de6b-4470-b9e5-20c218cda885	0	G:4			-0.01437	ValidSlope	359410008	8963	ValidSlope	1871	ValidSlope	0.68037696967256
8a9a4c2e-de6b-4470-b9e5-20c218cda885	0	G:5			-0.01437	ValidSlope	359410453	8963	ValidSlope	1989	ValidSlope	0.653816171932407
8a9a4c2e-de6b-4470-b9e5-20c218cda885	0	G:6			-0.01437	ValidSlope	359410899	8963	ValidSlope	4009	ValidSlope	0.349416479760425
8a9a4c2e-de6b-4470-b9e5-20c218cda885	0	G:7			-0.01437	ValidSlope	359411345	8963	ValidSlope	4064	ValidSlope	0.343498857802558
8a9a4c2e-de6b-4470-b9e5-20c218cda885	0	G:8			-0.01437	ValidSlope	359411793	8963	ValidSlope	4242	ValidSlope	0.324881957334863
8a9a4c2e-de6b-4470-b9e5-20c218cda885	0	G:9			-0.01437	ValidSlope	359412247	8963	ValidSlope	3658	ValidSlope	0.38920868549937
8a9a4c2e-de6b-4470-b9e5-20c218cda885	0	G:10			-0.01437	ValidSlope	359412697	8963	ValidSlope	3887	ValidSlope	0.362837946520212
8a9a4c2e-de6b-4470-b9e5-20c218cda885	0	G:11			-0.01437	ValidSlope	359413144	8963	ValidSlope	3484	ValidSlope	0.410374155098819
8a9a4c2e-de6b-4470-b9e5-20c218cda885	0	G:12			-0.01437	ValidSlope	359413592	8963	ValidSlope	8334	ValidSlope	0.0315998477503959
8a9a4c2e-de6b-4470-b9e5-20c218cda885	0	H:1			-0.01437	ValidSlope	359414985	8963	ValidSlope	8253	ValidSlope	0.0358414914127717
8a9a4c2e-de6b-4470-b9e5-20c218cda885	0	H:2			-0.01437	ValidSlope	359415434	8963	ValidSlope	7909	ValidSlope	0.0543317280908998
8a9a4c2e-de6b-4470-b9e5-20c218cda885	0	H:3			-0.01437	ValidSlope	359415884	8963	ValidSlope	706.1	ValidSlope	1.10357904287893
8a9a4c2e-de6b-4470-b9e5-20c218cda885	0	H:4			-0.01437	ValidSlope	359416328	8963	ValidSlope	641.2	ValidSlope	1.14545084611658
8a9a4c2e-de6b-4470-b9e5-20c218cda885	0	H:5			-0.01437	ValidSlope	359416776	8963	ValidSlope	1067	ValidSlope	0.924283824390241
8a9a4c2e-de6b-4470-b9e5-20c218cda885	0	H:6			-0.01437	ValidSlope	359417226	8963	ValidSlope	3637	ValidSlope	0.391709075734253
8a9a4c2e-de6b-4470-b9e5-20c218cda885	0	H:7			-0.01437	ValidSlope	359417671	8963	ValidSlope	3447	ValidSlope	0.415010998799052
8a9a4c2e-de6b-4470-b9e5-20c218cda885	0	H:8			-0.01437	ValidSlope	359418118	8963	ValidSlope	3575	ValidSlope	0.39917630089332
8a9a4c2e-de6b-4470-b9e5-20c218cda885	0	H:9			-0.01437	ValidSlope	359418564	8963	ValidSlope	2857	ValidSlope	0.496541667937941
8a9a4c2e-de6b-4470-b9e5-20c218cda885	0	H:10			-0.01437	ValidSlope	359419015	8963	ValidSlope	2955	ValidSlope	0.481894495546553
8a9a4c2e-de6b-4470-b9e5-20c218cda885	0	H:11			-0.01437	ValidSlope	359419450	8963	ValidSlope	2979	ValidSlope	0.478381494563402
8a9a4c2e-de6b-4470-b9e5-20c218cda885	0	H:12			-0.01437	ValidSlope	359419893	8963	ValidSlope	8455	ValidSlope	0.0253397426545334
