## Supplement 3 - Raw Data for Wet lab experiments for "CITEgeist: Accurate deconvolution of spatial transcriptomics with same-slide proteomics reveals midkine as a secreted microenvironment modulator in ESR1 mutant breast cancer": mdk_bar_values_T47D_Edge.csv

Veh_WT	Veh_D538G	E2_WT	E2_D538G
12.885000868234783	6.5716670751571655	34.19750238629058	15.109167717397211
10.95000071125105	23.04333493625745	18.115834566298872	13.894167536403984
9.840833961497992	15.59500110335648	22.46333490125835	11.7916675102897
15.78166777594015	12.217500867322087	14.16333433194086	9.819167337846013
10.690000753849745	14.819167710840702	16.858334496151656	15.119167637079954
16.09833442699164	12.789167527109385	12.920834204182029	14.620000880211592
19.49166801990941	16.12083445629105	11.343334073666483	13.064167615491897
6.671667145099491	6.227500416338444	14.518334337510169	12.97083432553336
15.50000111060217	14.687500944826752	12.329167509451509	15.49166766507551
11.405000735074282	12.589167445898056	19.427501384168863	9.711667347233742
10.67500073555857	21.115834655240175	21.551668129861355	10.32250070758164
25.18833504943177	22.84333480522037	23.645001557655632	12.997500988189133
8.857500540092587	12.570834088604895	11.365000802092254	5.892500403802842
0.7266667117364705	10.262500741053373	16.73416773835197	12.043334081303328
9.91833392996341	13.523334354627876	14.141667623538524	6.115000370424241
10.183333972468972	14.275001008529216	14.6075009140186	14.0491677490063
8.205833881162107	12.129167443607002	13.7708343192935	12.763334223534912
7.8233338561840355	4.610000309534371	14.692501056939363	14.300001027993858
11.28666739538312	13.868334230035543	14.276667559985071	12.471667550504208
18.275834549218416	12.09166755527258	23.35500151989981	7.724167207721621
11.427500777877867	10.46916737081483	17.36500121979043	9.55416728835553
8.611667237710208	15.486667699180543	18.99750136677176	3.259166859090328
13.874167612753808	10.525000743567944	19.31250122142956	11.620834119152278
12.149167475756258	11.49916738923639	12.365834179334342	16.46416796045378
13.523334234021604	18.725834626238797	7.493333836086094	13.583334422670305
8.862500586546957	10.257500712759793	17.83250118419528	13.072500886861237
16.68000104930252	14.491667734924704	13.050000873859972	12.986667575780302
17.132501209154725	9.292500652372835	29.97000215575099	12.330000787973404
10.11833396088332	11.349167421925811	0.4858333682641387	10.210833963938056
14.476667603012174	9.96333400113508	0.5575000420212746	17.51083449041471
15.093334352131931	12.91750090615824	5.792500441893935	12.325000816956162
19.692501331679523	13.607500939629972	0.0083333337679505	15.70916769048199
18.499167944770303	10.51250080112368	0.0091666672378778	10.48500070348382
22.365001382306215	14.278334308415651	4.965000360272825	11.358334059361368
17.775834488216788	8.71000058343634	8.480833934154361	19.635001183487475
24.35833478346467	7.935000529047102	6.190833733417094	10.925000748131424
14.54916765075177	12.81583412596956	0.0233333334326744	8.376667181029916
10.870000761002302	18.93583460850641	6.980000489857048	12.23500084783882
8.323333885520697	12.3016675170511	7.440000514034182	11.147500726860017
9.198333968874069	12.494167570024729	9.061667263042182	5.641667027026415
0.4608333706855774	2.4475001613609493	10.430000662337989	15.320001023355871
0.5683333757333457	13.860834315884858	11.038334055338057	13.110000906977804
0.0450000041164457	15.863334354944527	9.21916725533083	12.830000912304968
0.0083333337679505	15.59583446290344	14.975000887177885	14.585834304336458
0.0083333337679505	11.865834107156845	9.240000646561384	0.4950000368990004
5.83833376923576	6.195000435691327	11.486667391378433	0.5816667093895376
0.1566666779108345	14.985834397841243	5.494167036842555	0.0091666672378778
0.2191666839644312	0.4833333678543567	13.482500880490988	0.0583333377726376
16.895001170691103	0.5608333735726774	7.475000506732613	0.0075000007636845
18.949167972896248	0.015833334531635	8.98916731448844	9.868333538994191
10.237500689458102	5.814167105592787	10.29416738403961	0.015833334531635
15.926667757797986	0.0075000007636845	10.191667364444584	0.4091666978783905
13.075834236573428	0.0083333337679505	11.162500670645386	8.671667285263538
9.814167323987933	17.279167961794883	9.45416734367609	10.690834065433592
16.87500107847154	13.357501019723712	10.426667303778231	8.823333948850632
11.415000795852391	13.020834318362176	6.085833764169365	2.6125001963227987
10.750000731553882	9.570000770036131	7.203333832323551	8.325833932496607
9.250000624917448	12.293334254529327	6.7675004485063255	2.8325002011843026
10.5875007128343	4.707500337157399	7.441667166072875	7.295833877287805
13.330834183841944	18.98500142712146	9.475000670645386	21.35333482734859
12.47416748572141	8.438333912286907	9.388334010262042	19.48583474941552
8.645000592805445	14.7608343930915	7.943333877250552	6.471667093690485
7.784167223609984	8.99833397846669	0.4683333653956651	7.975833931472152
11.625000700354576	13.530001035425812	4.693333719857037	12.763334210030736
12.384167486336082	7.159167165867984	2.086666813585907	8.743333874735981
11.585834129247814	8.13833389710635	0.462500034365803	17.63083452032879
13.93916754797101	6.705000491347164	0.0275000017136335	0.6866667084395885
12.36666744761169	8.914167285431176	0.5616667084395885	15.36916773347184
13.49750088341534	4.393333639018238	0.0083333337679505	16.385001020971686
23.57666812604293	6.37583378655836	0.016666667535901	2.499166816473007
1.4966667592525482	10.880000830162317	5.745000432711095	9.760833982843906
5.248333704657853	0.4625000325031578	33.032502266112715	17.128334440290928
10.2800006843172	5.65750040858984	17.368334501981735	2.235833487939089
8.349167205858976	4.761666989419609	7.274167139083147	26.789168489165604
26.51166850887239	13.428334336727858	7.332500457763672	14.490834322292358
6.2891671089455485	10.865834141615778	7.071667130105197	10.090834099333732
9.002500588074327	6.347500435542315	13.152500848285854	5.048333660233766
5.569167052395642	4.946667000185698	9.96000066306442	8.722500590141863
9.414167254697531	7.198333838488907	10.020000656601042	13.698334189597515
10.999167440924792	4.905833684839308	7.170833765063435	11.63750075781718
17.50750123290345	6.642500467598438	12.815000841859728	8.270833850838244
12.347500863019375	7.826667209155858	14.742500978987664	4.800833644811064
0.4666667049750685	11.747500837314874	11.841667398344724	15.013334368821234
0.5516667068004608	7.651667187456042	22.98833484156057	13.999167622532696
11.740833415649831	13.170834250282496	14.835834343917668	0.4675000342540443
0.0666666706092655	7.100000544451177	24.724168287124485	0.5833333763293922
0.015000001527369	8.651667276863009	25.148334962315857	0.0125000001862645
0.0633333385922014	13.519167658872902	18.175834505353123	0.0483333365991711
24.92750155506656	7.227500549517572	25.27833495941013	5.840000440366566
21.442501418758184	13.605834413785487	8.950000575277954	0.0066666672937572
13.327500893268734	8.2450005793944	9.773333954624832	14.295001028571278
18.579168119467795	7.576667222660035	8.57166720693931	16.489167826715857
12.635834115557373	9.737500707153233	12.260000832844526	3.6825002576224506
20.21916810888797	8.044167241081595	20.20333463512361	13.026667466852814
22.198334822896868	6.980833831708878	11.117500663734972	11.84000075282529
14.14166766544804	13.774167601950468	14.303334242198616	8.530833908822387
28.634168734773997	6.242500475607812	13.466667527798563	16.858334557618946
9.512500666547568	7.310833838302642	0.4658333677798509	20.211668135598305
15.93250110791996	7.76916729984805	0.5500000421889126	0.0075000007636845
31.7350023528561	5.657500396948308	0.0733333379030227	13.4141676556319
28.01333534764126	9.44583402061835	8.76416692417115	10.5116674057208
29.97250206954777	10.375000784173608	0.0075000007636845	3.84250026056543
6.3283337955363095	7.683333868160844	0.0083333337679505	5.780833730939776
30.466668840963397	6.659167162142694	0.0083333337679505	12.16000081691891
0.4575000307522714	5.724167067091912		9.910834004171193
0.5900000431574881	4.149166960269213		19.519168006256223
5.822500442620367	7.073333848733455		20.07500140182674
0.0075000007636845	8.569167284760624		15.166667729616163
0.0066666672937572	6.174167104996741		9.45416732598096
11.828334076330066	15.077501072082669		1.3525000899098814
13.109167516697198	15.962501142174006		14.10250093555078
13.14916759962216	10.126667380798608		1.8025001264177265
11.554167409427464	8.515000654850155		19.05666786851361
14.2958341576159	12.163334145676345		14.756667591631413
8.560833896510303	12.463334218598902		23.017501529306173
8.015833894256502	12.765834216494111		20.17583464225754
4.354166928678751	6.525000440888107		2.833333518356085
28.608335031196475	0.0083333337679505		11.497500759083778
17.22750102961436	12.774167440366		10.11666736099869
3.882500224746764	11.53416748950258		10.925834060646594
7.762500534299761	13.74166752723977		7.96833387343213
26.249168176669627	0.4733333680778742		10.66333404323086
17.69750122819096	0.5975000453181565		11.437500726431608
13.786667504813522	0.015833334531635		10.893334055319428
22.2600013660267	5.861667107325047		11.361667342018336
16.570834308397025	0.0091666672378778		12.279167436994612
14.320834175217897	0.0066666672937572		20.15000134939328
23.811668150592595	0.1850000144913792		0.4783333702944219
22.49000131711364	0.0091666672378778		0.5966667123138905
31.266668534837663	9.824167327489704		0.0875000064261257
12.013334093149751	8.582500596065074		0.0075000007636845
35.2875021812506	5.510000335983932		0.0083333337679505
18.766667778603733	11.046667418908328		8.775833591353148
19.08333452651277	9.95083397720009
27.047501772176474	22.40333475964144
23.951668210793287	5.025833665393293
27.11166825890541	19.8166680149734
52.10833637882024	0.0691666705533862
15.68250099150464	14.928334346972406
19.207501211203635	35.11416899599135
34.10333539545536	37.06666909717024
13.00166744319722	14.99166766833514
25.523334844969213	22.102501484099776
18.73250118782744	22.52750149136409
0.4750000326894223	17.01166782574728
0.5691667106002569	7.675000555347651
8.795833590440452	24.545001695863903
0.0175000014714896	0.1891666804440319
0.0558333378285169	29.4491686495021
	5.356667042244226
	0.0650000050663948
	0.1116666751913726
	14.930000959895551
	11.140834069810808
	7.57416718872264
	15.228334380313754
	11.759167437441649
	50.42167003639042
	47.57000319287181
	25.911668363027275
	9.607500658370554
	48.73666988546029
	13.657500848174095
	15.198334329295903
	22.32500151079148
	4.006666952278465
	17.39250106923282
	26.26166839711368
	21.090834704227746
	15.025001019705089
	20.232501280959696
	25.331668237689883
	10.062500623520464
	29.40500191785395
	7.411667123902589
	4.865000327117741
	9.029167306609452
	7.794167161919177
	22.178334798198197
	58.421670478302985
	14.739167641382664
	21.897501456085596
	21.888334840070456
	11.659167500212789
	35.82000250229612
	20.90583473769948
	2.990000200923532
	47.36916966689751
	11.597500809468327
	18.385834611020982
	18.357501167804003
	24.535835056565706
	32.009168836753815
	26.68083515064791
	42.17166945757344
	16.995001039467752
	24.817501673009247
	12.657500771805644
	30.212502009700984
	29.4300020406954
	24.091668284963816
	18.210001161322
	38.3533357041888
	20.230001331306998
	14.755001028068364
	28.240001967176795
	34.84416878269985
	16.342501082457602
	14.569167596753688
	29.05166849680245
	24.475001791492105
	18.2250012322329
	14.548334303312004
	15.258334332611412
	49.55250312760472
	9.560833900701256
	20.229167954064906
	13.238334210589528
	24.76333505334333
	12.65166745102033
	10.820834008976815
	11.823334090411665
	16.910834344103932
	12.90166751248762
	19.14750117994845
	16.9208343308419
	16.035001053009182
	14.137500965036452
	18.98916777037084
	15.299167607910933
	11.050834120251238
	8.618333866354078
	0.7100000455975533
	20.723334689624608
	3.642500228714198
	12.041667442768812
	17.688334516249597
	32.994168715085834
	8.077500581741333
	8.571667238138616
	20.215834612958133
	13.636667596176268
	11.31750076636672
	7.735833804588765
	14.45083424076438
	20.139168091584
	19.785834645386785
	14.983334307093171
	14.117500928230584
	16.110001028049737
	20.5366680608131
	11.550000723451376
	10.472500702366233
	15.395834359806033
	33.125835585873574
	9.764167288783938
	22.004168211948127
	5.9891670900397
	3.5675002285279334
	0.0275000017136335
	0.6758333793841302
	0.0866666701622307
	18.06166796619073
	6.392500410787761
	0.0658333380706608
	14.330834354273977
	9.567500663455576
	7.5716671659611166
	7.960000550374389
	7.784167204983532
	9.119167308788748
	0.5933333677239716
	6.433333780616522
	6.082500398624688
	8.669167265761644
	0.4466666989028454
	7.283333828207105
	7.223333843518048
	0.6075000395067036
	7.566667171195149
	0.4708333695307374
	0.5575000415556133
	0.0825000056065619
	0.0491666700690984
	0.0091666672378778
	12.74416669178754
