## Supplement 3 - Raw Data for Wet lab experiments for "CITEgeist: Accurate deconvolution of spatial transcriptomics with same-slide proteomics reveals midkine as a secreted microenvironment modulator in ESR1 mutant breast cancer": mdk_bar_values_T47D_Intensity.csv

Veh_WT	Veh_D538G	E2_WT	E2_D538G
309.1833531544544	117.33917416399343	406.9283605371602	707.0325466245413
251.5541818961501	458.20586351910606	562.9750366979279	246.53918284690008
460.5358620369807	881.7142235455103	627.6392072755843	622.3125413544476
529.2292007561773	430.72919505182654	731.1233806079254	441.7225286136381
420.1958603784442	566.3442036304623	191.881679658778	347.77252267533913
842.118384739384	679.7883765865117	313.8166872574948	277.19751770887524
915.880056805443	1033.804234254174	135.24834232823923	505.3392003923655
296.48918494349346	115.91750785987824	570.8417036253959	1034.508403295651
520.6775334631093	356.8033552072011	262.537517241668	296.07668609311804
313.6991857099347	215.8058469328098	829.8825534824282	625.0275416942313
624.9742059418932	466.3916960326024	359.3808562839404	574.5183708299883
569.9292024127208	1019.2092298348434	368.1300238147378	473.6616996182129
167.94417684385553	220.0058475830592	815.8358858204447	155.46667711995542
2.050000132992864	538.8167020818219	554.7125337575562	350.1016885302961
159.17417639587077	509.45419998280704	483.1300311186351	120.31417413335294
218.9958474528976	936.8817295134068	538.9467008262873	720.3350503216498
309.76335224928334	384.5250248219818	423.4250272279605	691.673379054293
325.54168621543795	61.590837551280856	649.8725420925766	393.7016939064488
476.3766964804381	271.78918450698256	228.56501438096168	596.7650382453576
328.1225213631988	392.12169352546334	539.1817001029849	177.23501245770603
145.03834280231968	708.5950453858823	1066.733401783742	492.2725303829648
481.2916958983988	748.2408817135729	772.1242148387246	27.91333514265716
148.650009826757	527.6317007979378	691.2525434819981	745.715048189275
941.4642241848632	227.67668175976723	659.2008752557449	681.0817144014873
1033.7058966620823	394.3683594898321	110.03917376091704	940.4425649354234
341.76418776996434	254.4991844110191	530.0458671087399	637.3775414270349
403.6725254696794	808.755054964684	416.3275264496915	537.5683683939278
625.085874196142	455.6216970323585	737.5542159313336	336.93418839015067
195.08417825680223	552.2542015146464	113.49916010024026	164.99167708307505
1381.80591149861	545.3117022598162	115.72415999835356	1191.8009051773695
1054.6217311290093	700.1583790392615	367.6074796593748	395.3391925590113
850.0267183906399	464.4058649819344	0.0083333337679505	830.7358866753057
786.3025482031517	485.948365567252	0.0091666672378778	191.5966791654937
643.2950364472345	402.40502635296434	202.0716793485917	717.7317098355852
861.4150522705168	167.5066779209301	218.91168081806973	539.7058662301861
807.5367139251903	99.02083982527256	98.27667283080518	231.9683488998562
493.433364532888	593.1983708706684	0.0233333334326744	145.35834227176383
404.0325256767683	966.9433958530426	124.6616746899672	233.2625154159032
413.2058596126735	578.5800378979184	209.0733465030789	477.839196650777
116.18917445326224	598.8325401241891	87.67000519111753	106.28500688960776
113.43082677060738	20.5550013310276	172.1383439814672	916.9833893119358
115.69082666141912	750.4842161810957	158.982509767171	633.1375409876928
0.0450000041164457	413.92419395502657	147.5425089756027	330.9933561566286
0.0083333337679505	827.4942193240859	236.17668106174096	651.8683753823861
0.0083333337679505	158.12001043884084	384.8300245427527	113.47916010115296
367.449146321509	115.29834137763828	598.3433690201491	115.79332667263223
0.205833347979933	600.7533724443056	319.06501970347017	0.0091666672378778
0.3991666985675692	113.51666010404006	411.3483587284573	0.0583333377726376
881.4983912399039	115.69499333249404	261.27418254548684	0.0075000007636845
422.1108598038554	0.015833334531635	361.7533562262543	367.59414632664993
633.9525391780771	367.7041463200003	558.1117017255165	0.015833334531635
652.7417076979764	0.0075000007636845	932.6642232085578	0.9316667346283792
701.5817105099559	0.0083333337679505	183.20667806919664	252.79085030406716
421.77502656634897	252.56668362068007	213.81918005645275	210.01918069273236
818.7125509083271	281.28335279785097	199.3641789383255	183.9983455887996
801.0192169374786	286.1158536155708	410.7266919966787	27.32916868943721
651.4733727579005	212.720848379191	450.4158613574691	338.86168861435726
421.4391937591136	132.7633427954279	302.1858520940877	16.26250115968287
484.3541974280961	22.62083497317508	300.1366850254126	344.0133571359329
788.9433809118345	300.4500207211822	503.3983641033992	852.9033876792528
301.11251920228824	218.08584829280156	470.79086305201054	540.8275353121571
514.8908646963537	166.32834489364177	692.2667087237351	140.83834280539304
355.8500231425278	354.25752304540947	2.00666680932045	339.7600228441879
571.730867552571	210.12001531105489	222.9025144437328	375.1050244919024
242.8491826551035	163.86667780112475	4.9708336791954935	144.85667542740703
855.8908858648501	190.9916795073077	113.50332676200196	505.1000321037136
797.7658820897341	191.5900132022798	0.0275000017136335	1.9716667956672609
696.6117095155641	161.13167719123885	115.66166000021622	645.0225416170433
444.0983603913337	143.85084275715053	0.0083333337679505	439.50252772821113
1753.4967696508393	229.17418192094192	0.016666667535901	15.320000964216888
8.775000515859574	263.1691846791655	367.428312974982	428.0758610912599
227.6141811101697	2.107500148005784	772.0900492751971	556.7808681456372
727.5075443722308	151.11251041851938	570.0700363861397	30.658335412852463
367.9558560918085	86.09250576933846	166.7675104718655	1075.3725673505105
968.094229045324	365.5316925439984	180.2700110333972	917.5367226852104
230.03418127493933	290.6591869387776	244.75168178696185	407.21919338498265
152.000842763111	271.4000176228583	466.4750290047377	77.95417181076482
198.6408456596546	139.51167610567063	496.52003031549975	397.7741914866492
191.9875116837211	84.57917249761522	170.11584432702512	325.71252093603835
491.9333650711924	77.19583884766325	116.14084038184956	549.3433671705425
339.68085562065244	244.50584951415655	381.8941900888458	155.52334302244708
387.1400252431631	135.76917591691017	346.74835569784045	84.60333872959018
113.45832676999272	258.370017551817	240.0308482833207	719.6817138306797
115.6841599997133	127.03417528048158	433.5400272761472	528.1658664508723
367.40247965743765	183.1883457978256	708.9483784968033	113.53332677064463
0.0666666706092655	282.73918632930145	1091.9825648986734	115.82082667807116
0.015000001527369	218.94168150471523	863.270055368077	0.0125000001862645
0.0633333385922014	261.49001817265525	314.8891867608763	0.0483333365991711
536.2575333248824	346.8575249509886	1056.5175625821576	367.56331298779696
413.8508600434288	274.87585323955864	293.24751758016646	0.0066666672937572
112.45334079489112	132.76834280136973	299.40335101028904	491.2625325853005
568.9050388573669	366.158358218614	382.46252364013344	739.2967163100839
67.11417090520263	292.58418683707714	758.1492122961208	56.16250393539667
788.2283833366819	308.60418762639165	326.6341872108169	287.17418535100296
163.05751046724615	269.62585119716823	185.8416779129766	292.27918545296416
421.8041940485127	416.0075281402096	648.1542053851299	130.0408416921273
929.3225591792724	236.4816836779937	489.7866958035156	436.1325301034376
574.0642027417198	99.66167335351928	113.46582676516846	748.2958834297024
463.1641951953061	241.74501745728776	115.66999333258718	0.0075000007636845
1225.4109153528698	164.9416777798906	0.0733333379030227	291.0475212293677
490.94336469704285	326.1416885117069	367.388312975876	664.081709485501
1024.502566057723	272.0841853586025	0.0075000007636845	62.90083768265322
99.30333995027468	113.07667433936147	0.0083333337679505	141.78084289701656
889.0183919202536	282.71085247630253	0.0083333337679505	447.6233615735546
113.43166008917616	232.31334875291213		605.5008725323714
115.5766599890776	72.66750509198755		162.18417731812224
367.7549796709791	290.64918613340706		335.2183561935089
0.0075000007636845	281.2516858433373		576.0300381914712
0.0066666672937572	202.4383465689607		407.94752611545846
334.6458534896374	365.32335784006864		8.132500537205487
720.6758758444339	520.0758672989905		1009.7508933255448
417.9241928313859	465.7250295984559		12.49750085035339
440.2908595460467	494.6958680963144		444.3991946848109
595.4250348284841	388.8033587085083		384.8608573800884
309.8558521103114	485.5358663112856		340.6683562649414
256.1900162776001	398.2925258190371		392.9800256663002
17.9075010381639	215.4725137567148		27.243335133884106
696.6592070688494	0.0083333337679505		752.1450466378592
602.8000360960141	234.527514802292		512.0825330954976
18.240834398195148	386.9650254757144		454.4783618380316
396.47919069370255	232.79501496767625		304.2233518306166
479.240028002765	113.5991601087153		425.45919314585626
825.9400508720428	115.80666000628844		344.2475213552825
680.3975403495133	0.015833334531635		602.2500371569768
975.0242248801516	367.6366463187151		204.44501252379268
506.86919623753056	0.0091666672378778		184.6708449004218
496.5791960419156	0.0066666672937572		450.816695948597
719.4275427558459	0.3541666902601719		113.53916011285035
674.95503971586	0.0091666672378778		115.80916000436991
1649.1942639872432	133.38584184693173		0.0875000064261257
612.5083699491806	31.678335555829108		0.0075000007636845
783.3075461681001	39.65000245068222		0.0083333337679505
890.7108854325488	176.6600110703148		367.46747965039685
906.401719641406	75.830838189926
1093.3834000327624	239.8866820516996
685.7658748603426	58.41500381287187
886.4675511051901	183.2116783107631
1076.5633961800486	0.0691666705533862
877.5567188095301	191.34417883399877
715.0508761210367	423.40586051438
955.8825553189964	280.08001782977954
654.6442052004859	244.58001531939956
555.3133660256863	258.7416833676398
803.8975465712138	260.7633498609066
113.45416009845212	267.7358497786336
115.68166000163184	108.54834081744777
367.4541463092901	213.24418071564287
0.0175000014714896	0.2700000195764005
0.0558333378285169	374.32252344163135
	16.763334521092474
	0.0816666726022958
	0.1191666759550571
	191.78167869523168
	248.53418218996376
	109.01250696834175
	128.72334167314693
	214.27584654977545
	782.455881966278
	424.75502725550905
	223.04668093007055
	94.75750611256808
	362.7375230295584
	88.4633389543742
	222.68501384789124
	262.7458497895859
	84.72417219309136
	192.4516787356697
	307.15085265552625
	345.3675211882219
	355.27002287702635
	146.66917612822726
	378.8908565696329
	93.92583914054558
	413.6366926152259
	34.11416866956279
	41.55916932085529
	97.48417344503105
	69.49667098745704
	225.04418084723875
	520.484199326951
	148.20417615771294
	362.07585602486506
	407.18335814541206
	152.97667667176574
	470.5758644659072
	827.2850525653921
	9.972500695846977
	535.5658662724309
	289.3791848230176
	286.5350178568624
	467.2566950302571
	164.05334409885108
	612.2092051329091
	431.6216943738982
	799.2508832574822
	385.8425239371136
	247.9808493703604
	168.17917742813006
	485.58003053301945
	361.00085629103705
	356.8658568300307
	434.3875265088864
	306.1483515757136
	268.6075175604783
	499.2441989639774
	523.4417002871633
	570.1333678229712
	358.8216894296929
	437.3416931955144
	443.9566934653558
	502.3558671087958
	416.2183600245044
	517.6733656497672
	458.8316955282353
	814.0133823705837
	159.86334324534982
	711.2750439792871
	179.6500116121024
	451.6350290863775
	169.21667727082968
	132.8300080965273
	238.55334791820496
	373.3491890062578
	453.730027994141
	339.4816872770898
	227.78834724333137
	404.5191925424151
	334.783354326617
	423.0375251704827
	347.0750212813728
	662.8733771569096
	147.8191760131158
	1.3716667499393225
	1179.893403568305
	26.516668386291716
	659.4067070423625
	622.4808728541248
	1245.7509052176028
	242.302515423391
	434.43502694601193
	733.5783794908784
	1038.634229993913
	209.76751335011795
	97.96583957737312
	224.19084768975156
	454.9508634665981
	404.15919191064313
	695.3467087862082
	347.55752151599154
	595.0533709577285
	584.9175378186628
	251.04418213153255
	625.3250392102636
	656.6308736936189
	611.2950399159454
	325.6950212661177
	356.91169019415975
	127.89249446429312
	126.04416069993748
	0.0275000017136335
	1.1500000786036253
	0.0866666701622307
	474.2899873587303
	93.53167284233496
	0.0816666730679571
	669.58587745158
	443.5291956784204
	368.6766896680929
	386.6116920756176
	500.530864559114
	368.188356928993
	1.219166740309447
	386.79335765494034
	286.1891844077036
	373.2133571333252
	1.009166735690087
	240.37584848562256
	317.1841866816394
	2.418333495035768
	348.5733554633334
	113.54832677543163
	115.7591600017622
	0.0825000056065619
	0.0491666700690984
	0.0091666672378778
	367.4041463132016
