## Supplement 2 - Benchmarking Data for "CITEgeist: Accurate deconvolution of spatial transcriptomics with same-slide proteomics reveals midkine as a secreted microenvironment modulator in ESR1 mutant breast cancer": adversarial_aggregated_metrics.csv

	Method	Replicate	Reference	Pattern	JSD	RMSE	MAE	Sum_RMSE	Sum_MAE	Corr
1	CITEgeist	0	Full	High Seg	0.161089383380854	0.0808285614452546	0.0342502142397128	0.085891274864372	0.0342502142397128	0.949543794911543
2	CITEgeist	0	Full	Mixed	0.290434465154608	0.0829228038258995	0.0474295977330884	0.101455368040577	0.0474295977330884	0.884492713844438
3	CITEgeist	1	Full	High Seg	0.156209417089462	0.0868682767201365	0.0357756376881196	0.0908196924473939	0.0357756376881196	0.94491160723265
4	CITEgeist	1	Full	Mixed	0.298214819191575	0.0837170462733582	0.0475455893797921	0.100667118319369	0.0475455893797921	0.886253392335355
5	CITEgeist	2	Full	High Seg	0.141219957810412	0.0824356227383258	0.0335506811874711	0.0865916345081761	0.0335506811874711	0.950355245566729
6	CITEgeist	2	Full	Mixed	0.350059713171022	0.0946917892527797	0.0542928626968402	0.109354735180145	0.0542928626968402	0.861376770020407
7	CITEgeist	3	Full	High Seg	0.159901617329566	0.0846060983061437	0.0342190884430214	0.0880685579276843	0.0342190884430214	0.94615312237072
8	CITEgeist	3	Full	Mixed	0.298380753045988	0.0830839221044515	0.0476573478818507	0.102194154827392	0.0476573478818507	0.885119885758339
9	CITEgeist	4	Full	High Seg	0.151968138623815	0.0838767512409838	0.0342965063315182	0.0869086844145482	0.0342965063315182	0.94878933613716
10	CITEgeist	4	Full	Mixed	0.371383070396441	0.105455662268297	0.0598101649673276	0.119206122699307	0.0598101649673276	0.828969240310775
11	Cell2Location	0	Downsampled	High Seg	0.0498529364709225	0.0748421293917477	0.0240434082273612	0.0772886396655901	0.0240434082273612	0.962712337947103
12	Cell2Location	0	Downsampled	Mixed	0.447730903168467	0.164624958670526	0.0876343162643285	0.183581327199625	0.0876343162643285	0.71044054243325
13	Cell2Location	0	Full	High Seg	0.0512543535586125	0.0771261163108676	0.0244141996232519	0.0791414357478585	0.0244141996232519	0.960513470527996
14	Cell2Location	0	Full	Mixed	0.436877527515633	0.157901783106374	0.0838219738176958	0.177982410110782	0.0838219738176958	0.720565212366799
15	Cell2Location	1	Downsampled	High Seg	0.0469804795757002	0.0910409337764612	0.0284657099623031	0.094145080487465	0.0284657099623031	0.944630633245505
16	Cell2Location	1	Downsampled	Mixed	0.500544035935655	0.178533672978009	0.0966051095358172	0.196752297496349	0.0966051095358172	0.660457995924434
17	Cell2Location	1	Full	High Seg	0.045485889699051	0.0923708454338204	0.0294814778164697	0.09638146432126	0.0294814778164697	0.941573038604279
18	Cell2Location	1	Full	Mixed	0.471523707980558	0.174098782177991	0.0915146502569962	0.191936305507369	0.0915146502569962	0.673740484351841
19	Cell2Location	2	Downsampled	High Seg	0.0516777225093613	0.0897812994102547	0.0282127892469415	0.0911067149493552	0.0282127892469415	0.950725384606361
20	Cell2Location	2	Downsampled	Mixed	0.465179399091365	0.168730687022016	0.0898370311608976	0.185958290752104	0.0898370311608976	0.685974040399488
21	Cell2Location	2	Full	High Seg	0.0512444708437478	0.0844878420685872	0.0265725885120944	0.0867096969801459	0.0265725885120944	0.954548032949608
22	Cell2Location	2	Full	Mixed	0.463258507657385	0.164348458421319	0.0878502777021724	0.182998521464246	0.0878502777021724	0.696276365813616
23	Cell2Location	3	Downsampled	High Seg	0.0811165394932437	0.0913473505133988	0.0294913695662149	0.0945396554902102	0.0294913695662149	0.942547094637562
24	Cell2Location	3	Downsampled	Mixed	0.488462353933483	0.180690565776617	0.0952602084410484	0.19567483929087	0.0952602084410484	0.670983164963628
25	Cell2Location	3	Full	High Seg	0.0673222681721779	0.0830081934835943	0.0267534129177355	0.0863739708639527	0.0267534129177355	0.95198344600006
26	Cell2Location	3	Full	Mixed	0.47374493196102	0.174950711706211	0.0905494385193352	0.190327170562767	0.0905494385193351	0.679707207105436
27	Cell2Location	4	Downsampled	High Seg	0.0607591881597008	0.0745745582219543	0.0238666931452195	0.0760308629303649	0.0238666931452195	0.964454297679775
28	Cell2Location	4	Downsampled	Mixed	0.472708690511148	0.17125888460303	0.0922959262355287	0.189181232325161	0.0922959262355287	0.689278105909518
29	Cell2Location	4	Full	High Seg	0.0663391854215323	0.0775575702609903	0.0248477274402007	0.0791872610222319	0.0248477274402007	0.961143584181541
30	Cell2Location	4	Full	Mixed	0.452667377565765	0.166246962380634	0.089452293813512	0.185132834557731	0.089452293813512	0.695897145320733
31	RCTD	0	Downsampled	High Seg	0.754268138709831	0.230172930190503	0.159992565237738	0.252678973201561	0.159992565237738	0.343102989393723
32	RCTD	0	Downsampled	Mixed	0.703274436142298	0.183238589520658	0.146905191251206	0.216457683807442	0.146905191251206	0.164024922827752
33	RCTD	0	Full	High Seg	0.114735308747928	0.0465159086925264	0.0180866075370193	0.048275941919229	0.0180866075370192	0.984011742680659
34	RCTD	0	Full	Mixed	0.130508642759555	0.0506835205060432	0.0251082776217859	0.0563673494082759	0.0251082776217859	0.962878081627273
35	RCTD	1	Downsampled	High Seg	0.798688438054838	0.250520350807343	0.172125168742023	0.268255452933852	0.172125168742023	0.189764083036781
36	RCTD	1	Downsampled	Mixed	0.707214912974227	0.183211501875584	0.147320985740487	0.218147337595286	0.147320985740487	0.153398586045789
37	RCTD	1	Full	High Seg	0.142817500238121	0.0643429158072592	0.023653072077956	0.0685813152155499	0.023653072077956	0.967647501522672
38	RCTD	1	Full	Mixed	0.124294647973388	0.0475128267863647	0.0236072872756444	0.0519787678366801	0.0236072872756444	0.968780917438029
39	RCTD	2	Downsampled	High Seg	0.791932705105774	0.248246140503811	0.168815191119425	0.266926546151268	0.168815191119425	0.224746560724234
40	RCTD	2	Downsampled	Mixed	0.720616447925469	0.177163691121751	0.150658087503219	0.225448330783427	0.150658087503219	0.121462009225232
41	RCTD	2	Full	High Seg	0.151314801899002	0.056697785543533	0.0217451168773739	0.0581539828672938	0.0217451168773739	0.977402657611891
42	RCTD	2	Full	Mixed	0.138266588537426	0.0498651948285387	0.0254609319883846	0.0561116073294643	0.0254609319883846	0.963381816183901
43	RCTD	3	Downsampled	High Seg	0.804703616199567	0.247286978777213	0.166386295030161	0.262595184753433	0.166386295030161	0.236445773196184
44	RCTD	3	Downsampled	Mixed	0.704606593305573	0.1854477253735	0.147665893204495	0.218256980414679	0.147665893204495	0.164148267549571
45	RCTD	3	Full	High Seg	0.171109194477951	0.0566630778983547	0.0219416121017197	0.0584885025255755	0.0219416121017197	0.976408946999419
46	RCTD	3	Full	Mixed	0.12881598901947	0.0494125298589725	0.024283052648724	0.0559541369650679	0.024283052648724	0.964260614302601
47	RCTD	4	Downsampled	High Seg	0.760368093926067	0.242822955201111	0.163970521880696	0.260403853898229	0.163970521880696	0.272672339123259
48	RCTD	4	Downsampled	Mixed	0.711832376487851	0.177344706593244	0.150222522997866	0.222297468341271	0.150222522997866	0.116246033820819
49	RCTD	4	Full	High Seg	0.143938410690259	0.0683942913431791	0.0254969994861205	0.0750244534610607	0.0254969994861205	0.960667188462849
50	RCTD	4	Full	Mixed	0.132328125433561	0.0498112547086098	0.0254117030144417	0.0552409413705544	0.0254117030144417	0.96316632303555
51	Seurat	0	Downsampled	High Seg	0.230170175294468	0.114949413682898	0.0409726230484523	0.121902823413086	0.0409726230484523	0.913120951657841
52	Seurat	0	Downsampled	Mixed	0.511469164912317	0.150704926777794	0.0967674346652847	0.202958276032585	0.0967674346652847	0.71031416445306
53	Seurat	0	Full	High Seg	0.282548847087907	0.108181185774344	0.04472545657751	0.113599102691773	0.04472545657751	0.914051690954126
54	Seurat	0	Full	Mixed	0.449492719073637	0.136196642880315	0.0848871656847365	0.169864140322312	0.0848871656847365	0.757212055529337
55	Seurat	1	Downsampled	High Seg	0.204273402294851	0.122700818167858	0.0412395236011522	0.123527890896602	0.0412395236011522	0.911052969040411
56	Seurat	1	Downsampled	Mixed	0.48626412335276	0.147137454650573	0.0918272915500343	0.192867819405494	0.0918272915500343	0.734979778512243
57	Seurat	1	Full	High Seg	0.25083992271959	0.104766813398223	0.0402972706546673	0.105558631182875	0.0402972706546673	0.928082512603824
58	Seurat	1	Full	Mixed	0.456969276478431	0.137476211591345	0.0861704473113105	0.172144592144521	0.0861704473113105	0.759718111787536
59	Seurat	2	Downsampled	High Seg	0.203274961814429	0.113478885464888	0.0381177681759047	0.115756394354953	0.0381177681759047	0.924129929046874
60	Seurat	2	Downsampled	Mixed	0.518330470442853	0.146466899855408	0.096798908672555	0.203527607996231	0.096798908672555	0.709731371925038
61	Seurat	2	Full	High Seg	0.255945003891882	0.100192527049112	0.0390796255053527	0.102532677586017	0.0390796255053527	0.93230142929082
62	Seurat	2	Full	Mixed	0.451214804702959	0.132494246889671	0.083784627297719	0.166855240340862	0.083784627297719	0.766682006708825
63	Seurat	3	Downsampled	High Seg	0.274583206605415	0.127441774605568	0.0466378740361876	0.134193921903783	0.0466378740361875	0.892760395428701
64	Seurat	3	Downsampled	Mixed	0.498557009119361	0.147258145255218	0.0923622767868141	0.194954512715596	0.0923622767868141	0.733963334264103
65	Seurat	3	Full	High Seg	0.274583206605415	0.112026535261497	0.0444225095234965	0.119352261091968	0.0444225095234965	0.908439393173319
66	Seurat	3	Full	Mixed	0.440404376498122	0.131810423213415	0.0828819441205726	0.162966228304472	0.0828819441205726	0.774755863421436
67	Seurat	4	Downsampled	High Seg	0.255945003891882	0.119898718080281	0.0413879586345039	0.121832571686585	0.0413879586345039	0.915710239950425
68	Seurat	4	Downsampled	Mixed	0.522341236488204	0.147323742809107	0.0967647947140282	0.202463313121633	0.0967647947140282	0.70342803685193
69	Seurat	4	Full	High Seg	0.233401725651867	0.099593661902145	0.0380892547464117	0.101304053682451	0.0380892547464117	0.93530365315966
70	Seurat	4	Full	Mixed	0.441486019016797	0.13162668433315	0.0829091319713734	0.164537032300479	0.0829091319713734	0.763820087530802
71	Tangram	0	Downsampled	High Seg	0.471436632437821	0.161440773239893	0.105368556075308	0.20809414357889	0.105368556075308	0.634650647491044
72	Tangram	0	Downsampled	Mixed	0.530262090765019	0.136142315120622	0.105090838735887	0.166604282672341	0.105090838735887	0.603642387118366
73	Tangram	0	Full	High Seg	0.46845773077408	0.162003553512476	0.105524602367538	0.208392353088602	0.105524602367538	0.63335475758325
74	Tangram	0	Full	Mixed	0.531339146545983	0.136081364278369	0.10507870867436	0.166415388545232	0.10507870867436	0.604442271338135
75	Tangram	1	Downsampled	High Seg	0.617832249237238	0.200234432911268	0.125208963980861	0.238733572483149	0.125208963980861	0.506244390584151
76	Tangram	1	Downsampled	Mixed	0.532728100743126	0.132823196011618	0.104753142438024	0.166392550056221	0.104753142438024	0.606292607528844
77	Tangram	1	Full	High Seg	0.620419880060592	0.200306743690247	0.125314818359315	0.238738601376528	0.125314818359315	0.505980657082854
78	Tangram	1	Full	Mixed	0.533234819911623	0.133056874371703	0.104736674596726	0.166332456007409	0.104736674596726	0.606920437510062
79	Tangram	2	Downsampled	High Seg	0.603607545066955	0.194649708497658	0.122976454187897	0.23638887522388	0.122976454187897	0.519881301434562
80	Tangram	2	Downsampled	Mixed	0.537318344436433	0.135066860908229	0.106749378676951	0.166649001405047	0.106749378676951	0.602941334471613
81	Tangram	2	Full	High Seg	0.599186792929904	0.194548762112921	0.122948942194775	0.236348934598973	0.122948942194775	0.520028660488332
82	Tangram	2	Full	Mixed	0.5394792818473	0.135383127871692	0.106928339634697	0.166932966309307	0.106928339634697	0.601243639338585
83	Tangram	3	Downsampled	High Seg	0.600617277541281	0.183483333507783	0.116334274007529	0.219834888567584	0.116334274007529	0.578915985223734
84	Tangram	3	Downsampled	Mixed	0.538990369051327	0.140179581124006	0.107507337696503	0.171737754389021	0.107507337696503	0.58587457351759
85	Tangram	3	Full	High Seg	0.599589629032583	0.183053799576315	0.116081843247541	0.219416063782247	0.116081843247541	0.580922829799828
86	Tangram	3	Full	Mixed	0.535372184497646	0.139783144715245	0.10749638094842	0.17157200116874	0.10749638094842	0.586382724286391
87	Tangram	4	Downsampled	High Seg	0.498142213087624	0.158529578792379	0.094955144021786	0.196531800374802	0.094955144021786	0.687046568982653
88	Tangram	4	Downsampled	Mixed	0.540798933757404	0.137939373335518	0.107719274644602	0.168719183053738	0.107719274644602	0.579067382110875
89	Tangram	4	Full	High Seg	0.498750014250515	0.15914733338659	0.0949477009846449	0.196836140744716	0.0949477009846449	0.685936451911972
90	Tangram	4	Full	Mixed	0.539145124464564	0.137806776195264	0.107802702209024	0.168556249251224	0.107802702209024	0.579935363411199
