## Supplement 2 - Benchmarking Data for "CITEgeist: Accurate deconvolution of spatial transcriptomics with same-slide proteomics reveals midkine as a secreted microenvironment modulator in ESR1 mutant breast cancer": adversarial_prop_plot_data.csv

	Method	Reference	Pattern	Metric	Mean_Score	SE
1	CITEgeist	30k cells	High Seg	Corr	0.94795062124376	0.00103659228969367
2	CITEgeist	30k cells	High Seg	JSD	0.154077702846822	0.00358746232076545
3	CITEgeist	30k cells	High Seg	MAE	0.0344184255779686	0.000365916635965236
4	CITEgeist	30k cells	High Seg	RMSE	0.0837230620901689	0.00101812038704779
5	CITEgeist	30k cells	High Seg	Sum MAE	0.0344184255779686	0.000365916635965233
6	CITEgeist	30k cells	High Seg	Sum RMSE	0.0876559688324349	0.000865585444346692
7	CITEgeist	30k cells	Mixed	Corr	0.869242400453863	0.0110856574295873
8	CITEgeist	30k cells	Mixed	JSD	0.321694564191927	0.0163486319499452
9	CITEgeist	30k cells	Mixed	MAE	0.0513471125317798	0.00248710237230714
10	CITEgeist	30k cells	Mixed	RMSE	0.0899742447449573	0.00446251841762854
11	CITEgeist	30k cells	Mixed	Sum MAE	0.0513471125317798	0.00248710237230714
12	CITEgeist	30k cells	Mixed	Sum RMSE	0.106575499813358	0.00351836388713744
13	Cell2Location	8k cells	High Seg	Corr	0.953013949623261	0.00452776366627057
14	Cell2Location	8k cells	High Seg	JSD	0.0580773732417857	0.00620376196975524
15	Cell2Location	8k cells	High Seg	MAE	0.026815994029608	0.00118776768639967
16	Cell2Location	8k cells	High Seg	RMSE	0.0843172542627633	0.00393181908494578
17	Cell2Location	8k cells	High Seg	Sum MAE	0.026815994029608	0.00118776768639967
18	Cell2Location	8k cells	High Seg	Sum RMSE	0.0866221907045971	0.00411510920898459
19	Cell2Location	8k cells	Mixed	Corr	0.683426769926064	0.00852314058409554
20	Cell2Location	8k cells	Mixed	JSD	0.474925076528024	0.00916243041192404
21	Cell2Location	8k cells	Mixed	MAE	0.0923265183275241	0.00166024279610877
22	Cell2Location	8k cells	Mixed	RMSE	0.17276775381004	0.00300746139233902
23	Cell2Location	8k cells	Mixed	Sum MAE	0.0923265183275241	0.00166024279610877
24	Cell2Location	8k cells	Mixed	Sum RMSE	0.190229597412822	0.00260517659924121
25	Cell2Location	30k cells	High Seg	Corr	0.953952314452697	0.00355134427646767
26	Cell2Location	30k cells	High Seg	JSD	0.0563292335390243	0.00441720087414296
27	Cell2Location	30k cells	High Seg	MAE	0.0264138812619505	0.000894488200239567
28	Cell2Location	30k cells	High Seg	RMSE	0.082910113511572	0.00277586597706272
29	Cell2Location	30k cells	High Seg	Sum MAE	0.0264138812619504	0.000894488200239567
30	Cell2Location	30k cells	High Seg	Sum RMSE	0.0855587657870898	0.00316937062593703
31	Cell2Location	30k cells	Mixed	Corr	0.693237282991685	0.00814344744757878
32	Cell2Location	30k cells	Mixed	JSD	0.459614410536072	0.00678236522817581
33	Cell2Location	30k cells	Mixed	MAE	0.0886377268219423	0.00134919239849256
34	Cell2Location	30k cells	Mixed	RMSE	0.167509339558506	0.00318343116903496
35	Cell2Location	30k cells	Mixed	Sum MAE	0.0886377268219423	0.00134919239849255
36	Cell2Location	30k cells	Mixed	Sum RMSE	0.185675448440579	0.00252467875698101
37	RCTD	8k cells	High Seg	Corr	0.253346349094836	0.0260538195721367
38	RCTD	8k cells	High Seg	JSD	0.781992198399215	0.0103189436732871
39	RCTD	8k cells	High Seg	MAE	0.166257948402009	0.00206721532473698
40	RCTD	8k cells	High Seg	RMSE	0.243809871095996	0.00363140098505651
41	RCTD	8k cells	High Seg	Sum MAE	0.166257948402009	0.00206721532473698
42	RCTD	8k cells	High Seg	Sum RMSE	0.262172002187669	0.00276619858715466
43	RCTD	8k cells	Mixed	Corr	0.143855963893833	0.0104245469302169
44	RCTD	8k cells	Mixed	JSD	0.709508953367084	0.00313799052648007
45	RCTD	8k cells	Mixed	MAE	0.148554536139455	0.000782265297481187
46	RCTD	8k cells	Mixed	RMSE	0.181281242896947	0.00169362381373749
47	RCTD	8k cells	Mixed	Sum MAE	0.148554536139455	0.000782265297481189
48	RCTD	8k cells	Mixed	Sum RMSE	0.220121560188421	0.00164175613256732
49	RCTD	30k cells	High Seg	Corr	0.973227607455498	0.00407891679952605
50	RCTD	30k cells	High Seg	JSD	0.144783043210652	0.00906414149747581
51	RCTD	30k cells	High Seg	MAE	0.0221846816160379	0.00122829416929562
52	RCTD	30k cells	High Seg	RMSE	0.0585227958569705	0.00375682560334805
53	RCTD	30k cells	High Seg	Sum MAE	0.0221846816160379	0.00122829416929562
54	RCTD	30k cells	High Seg	Sum RMSE	0.0617048391977418	0.00462594169295372
55	RCTD	30k cells	Mixed	Corr	0.964493550517471	0.0010964260153813
56	RCTD	30k cells	Mixed	JSD	0.13084279874468	0.00228491516984501
57	RCTD	30k cells	Mixed	MAE	0.0247742505097961	0.000360036789012134
58	RCTD	30k cells	Mixed	RMSE	0.0494570653377058	0.000528122098812261
59	RCTD	30k cells	Mixed	Sum MAE	0.0247742505097961	0.000360036789012132
60	RCTD	30k cells	Mixed	Sum RMSE	0.0551305605820085	0.000809825870424964
61	Seurat	8k cells	High Seg	Corr	0.91135489702485	0.00515332928429166
62	Seurat	8k cells	High Seg	JSD	0.233649349980209	0.0140895905137698
63	Seurat	8k cells	High Seg	MAE	0.0416711494992401	0.0013792988914511
64	Seurat	8k cells	High Seg	RMSE	0.119693922000299	0.00255195635052994
65	Seurat	8k cells	High Seg	Sum MAE	0.0416711494992401	0.0013792988914511
66	Seurat	8k cells	High Seg	Sum RMSE	0.123442720451002	0.00299699063619517
67	Seurat	8k cells	Mixed	Corr	0.718483337201275	0.00663986909956431
68	Seurat	8k cells	Mixed	JSD	0.507392400863099	0.00664904999082637
69	Seurat	8k cells	Mixed	MAE	0.0949041412777432	0.00115004600507122
70	Seurat	8k cells	Mixed	RMSE	0.14777823386962	0.000747421586992934
71	Seurat	8k cells	Mixed	Sum MAE	0.0949041412777432	0.00115004600507122
72	Seurat	8k cells	Mixed	Sum RMSE	0.199354305854308	0.00225281672707829
73	Seurat	30k cells	High Seg	Corr	0.92363573583635	0.00526208660118278
74	Seurat	30k cells	High Seg	JSD	0.259463741191332	0.00873928132016344
75	Seurat	30k cells	High Seg	MAE	0.0413228234014877	0.00137341960213124
76	Seurat	30k cells	High Seg	RMSE	0.104952144677064	0.00236511473131192
77	Seurat	30k cells	High Seg	Sum MAE	0.0413228234014877	0.00137341960213124
78	Seurat	30k cells	High Seg	Sum RMSE	0.108469345247017	0.00346272978454792
79	Seurat	30k cells	Mixed	Corr	0.764437624995587	0.00305259975300047
80	Seurat	30k cells	Mixed	JSD	0.447913439153989	0.00310724219195256
81	Seurat	30k cells	Mixed	MAE	0.0841266632771424	0.000628653877772036
82	Seurat	30k cells	Mixed	RMSE	0.133920841781579	0.00121597950315485
83	Seurat	30k cells	Mixed	Sum MAE	0.0841266632771424	0.000628653877772033
84	Seurat	30k cells	Mixed	Sum RMSE	0.167273446682529	0.0016830737063163
85	Tangram	8k cells	High Seg	Corr	0.585347778743229	0.034174544942293
86	Tangram	8k cells	High Seg	JSD	0.558327183474184	0.0304563741879062
87	Tangram	8k cells	High Seg	MAE	0.112968678454676	0.00567255093084519
88	Tangram	8k cells	High Seg	RMSE	0.179667565389796	0.00848837784134543
89	Tangram	8k cells	High Seg	Sum MAE	0.112968678454676	0.0056725509308452
90	Tangram	8k cells	High Seg	Sum RMSE	0.219916656045661	0.00809950711637761
91	Tangram	8k cells	Mixed	Corr	0.595563656949457	0.00548092970488395
92	Tangram	8k cells	Mixed	JSD	0.536019567750662	0.00196643226397257
93	Tangram	8k cells	Mixed	MAE	0.106363994438393	0.000612711549770925
94	Tangram	8k cells	Mixed	RMSE	0.136430265299998	0.00125075001306214
95	Tangram	8k cells	Mixed	Sum MAE	0.106363994438394	0.000612711549770923
96	Tangram	8k cells	Mixed	Sum RMSE	0.168020554315274	0.00102085844077645
97	Tangram	30k cells	High Seg	Corr	0.585244671373247	0.033917551072378
98	Tangram	30k cells	High Seg	JSD	0.557280809409535	0.0306986019189894
99	Tangram	30k cells	High Seg	MAE	0.112963581430763	0.00566522019767372
100	Tangram	30k cells	High Seg	RMSE	0.17981203845571	0.00834231728457308
101	Tangram	30k cells	High Seg	Sum MAE	0.112963581430763	0.00566522019767372
102	Tangram	30k cells	High Seg	Sum RMSE	0.219946418718213	0.00803134893161116
103	Tangram	30k cells	Mixed	Corr	0.595784887176874	0.00533083871224528
104	Tangram	30k cells	Mixed	JSD	0.535714111453423	0.0016023806806
105	Tangram	30k cells	Mixed	MAE	0.106408561212645	0.000630906614857931
106	Tangram	30k cells	Mixed	RMSE	0.136422257486455	0.00113433366044433
107	Tangram	30k cells	Mixed	Sum MAE	0.106408561212645	0.000630906614857927
108	Tangram	30k cells	Mixed	Sum RMSE	0.167961812256382	0.000987207460137902
