## Supplement 2 - Benchmarking Data for "CITEgeist: Accurate deconvolution of spatial transcriptomics with same-slide proteomics reveals midkine as a secreted microenvironment modulator in ESR1 mutant breast cancer": all_GEX_metrics_high_seg.csv

	Replicate	Average RMSE	Median RMSE	Average NRMSE	Median NRMSE	Average MAE	Median MAE	Method
1	0	0.281866483498674	0.271195343285298	0.0384372741554404	0.0377096057189113	0.0476332212875736	0.0385412674269749	CITEgeist
2	1	0.303028816195867	0.287248983841484	0.0409645353019477	0.0412919007270007	0.0531547680103237	0.0408256763640614	CITEgeist
3	2	0.298449848067309	0.275232235951794	0.0401906258822747	0.0366720311171394	0.0525051630755308	0.0367857135016896	CITEgeist
4	3	0.279977213237824	0.292185301253803	0.0374865227910263	0.0385563067266532	0.0443774755098881	0.0404510911203114	CITEgeist
5	4	0.301147321044638	0.264904210498964	0.0387500895209881	0.0345002541178097	0.0525472924877474	0.0363883856151477	CITEgeist
6	0	0.503897282859174	0.473264101015907	0.0680552137821962	0.0689709474437722	0.0446628742175029	0.0361490184793135	Cell2Location
7	1	0.485420491753549	0.478876159403786	0.0662537904404509	0.0693445219142792	0.0423240582020903	0.0421609558077482	Cell2Location
8	2	0.492254663916095	0.497607696817833	0.0668994495106166	0.066787055595237	0.0422879788162627	0.0359325414225804	Cell2Location
9	3	0.502085301504465	0.504434832828045	0.0673931979874625	0.0728466524878554	0.044796721685998	0.0452210027268011	Cell2Location
10	4	0.479281254145896	0.454999994606148	0.0631248237977976	0.0603543816787375	0.0412296185188996	0.032009646726145	Cell2Location
11	0	1.30809637755357	1.18260426374102	0.176841827346506	0.169964445184666	0.615667270780538	0.501477333826457	Tangram
12	1	1.25767221695408	1.11397549265727	0.173466853156512	0.157699693927482	0.573254705109047	0.448775878508297	Tangram
13	2	1.25851631219848	1.17210531807482	0.172135019149305	0.171133592479141	0.581617212511739	0.474635425294337	Tangram
14	3	1.30170672437158	1.17999022724805	0.174496281617761	0.170405238554781	0.621663853667215	0.486612390110997	Tangram
15	4	1.22669914884053	1.08084024874482	0.162329347256285	0.167118994061645	0.548451494254907	0.476552026425482	Tangram
