## Supplement 2 - Benchmarking Data for "CITEgeist: Accurate deconvolution of spatial transcriptomics with same-slide proteomics reveals midkine as a secreted microenvironment modulator in ESR1 mutant breast cancer": all_GEX_metrics_mixed.csv

	Replicate	Average RMSE	Median RMSE	Average NRMSE	Median NRMSE	Average MAE	Median MAE	Method
1	0	0.256470321364557	0.245997710047683	0.0363487539704851	0.033957755953665	0.0477350964626366	0.0279528987677759	CITEgeist
2	1	0.258969570400985	0.236586627217947	0.0363622367750736	0.0328335561578914	0.0480410199040817	0.0257941194713643	CITEgeist
3	2	0.255228560247711	0.245575651839012	0.0389152106023098	0.0393591915331792	0.0479249394439455	0.0277589618520646	CITEgeist
4	3	0.256985227612466	0.240222140597565	0.0362395750728697	0.0334285161023541	0.0480315840647185	0.0270077982361883	CITEgeist
5	4	0.256663300259944	0.244887879608132	0.0398691946008699	0.0391857322093597	0.0488807731883496	0.0278064337484539	CITEgeist
6	0	1.31796290882568	1.32051617712611	0.161161597296561	0.158018656258323	0.206962911323133	0.170701042673273	Cell2Location
7	1	1.31268734231054	1.29309387293222	0.158557251132603	0.157359054056052	0.212421952044427	0.176642142968512	Cell2Location
8	2	1.29462282890688	1.29645026510883	0.152948213341394	0.154860196302591	0.222546445100028	0.181984921386042	Cell2Location
9	3	1.30254219950244	1.31314870412514	0.15835757874747	0.159947904924718	0.208004570074548	0.163365179975649	Cell2Location
10	4	1.27272332064202	1.25992026855353	0.14957282142618	0.155869187215556	0.218533037905902	0.156374571731937	Cell2Location
11	0	1.43111994442064	1.36326879877829	0.199799800694264	0.196461326306963	0.742411020044053	0.63367118104156	Tangram
12	1	1.4316424231683	1.34375080681464	0.19713300370731	0.197605470645257	0.746094151310722	0.657151770298019	Tangram
13	2	1.43379732088632	1.36840612158844	0.193504124855415	0.197443347210209	0.747004163121318	0.67273650094696	Tangram
14	3	1.43956684818354	1.34956524746053	0.198962829536846	0.194347393255825	0.749612111427726	0.650929628975313	Tangram
15	4	1.43750682393289	1.33829438061354	0.193109037638291	0.188127790419215	0.751681558255048	0.672925082980568	Tangram
